# From musk to body odor: decoding olfaction through genetic variation

**DOI:** 10.1101/2021.04.27.441177

**Authors:** Bingjie Li, Marissa L. Kamarck, Qianqian Peng, Fei-Ling Lim, Andreas Keller, Monique A.M. Smeets, Joel D. Mainland, Sijia Wang

## Abstract

The olfactory system combines input from multiple receptor types to represent odor information, but there are few explicit examples relating olfactory receptor (OR) activity patterns to odor perception. To uncover these relationships, we performed genome-wide scans on odor-perception phenotypes for ten odors in 1003 Han Chinese and validated results for six of these odors in an ethnically diverse population (n=364). In both populations, we replicated three previously reported associations (*β*-ionone/OR5A, androstenone/OR7D4, cis-3-hexen-1-ol/OR2J3 LD-band), suggesting that olfactory phenotype/genotype studies are robust across populations. Two novel associations between an OR and odor perception contribute to our understanding of olfactory coding. First, we found a SNP in OR51B2 that associated with trans-3-methyl-2-hexenoic acid, a key component of human underarm odor. Second, we found two linked SNPs associated with the musk Galaxolide in a novel musk receptor, OR4D6, which is also the first OR shown to drive specific anosmia to a musk compound. We also found that the derived alleles of the SNPs reportedly associated with odor perception tend to reduce odor intensity, supporting the hypothesis that the primate olfactory gene repertoire has degenerated over time. This study provides information about coding for human body odor, and gives us insight into broader mechanisms of olfactory coding, such as how differential OR activation can converge on a similar percept.

---

Every individual experiences smell in their own unique way – variation in odor perception can range from specific anosmias, where an individual completely lacks the ability to perceive a particular odorous compound, to differences in individual experience of quality, pleasantness, and/ or intensity of odors(1). Comparing this perceptual variability with genetic variability allows us to identify the role of single odorant receptors in the perceptual code. Progress in sequencing technology and increased access to previously genotyped cohorts has enhanced our ability to uncover the genetic components underlying differences in odor perception.

Olfactory receptors (ORs), the family of proteins responsible for detection of odor compounds, have a high level of genetic variation relative to other proteins(2–4). Of the 800 olfactory receptor genes, only about 400 are intact, and, on average, approximately 30% of OR alleles will differ functionally between two people(5). Even within the set of intact genes, a genetic variant can alter function of a single OR and thereby alter perception of an odor. To date, there are 15 cases where perceptual variability of an odor correlated with a genetic variant in a receptor that responds to the odor in a cell-based assay(5–12).

Here, we utilize the same strategy of correlating perceptual and genetic variation, but with three improvements: *1*. Using a larger population to increase power, *2*. Conducting genetic analysis in a unique and homogenous population (Han Chinese), as opposed to previous studies that have been largely conducted in Western (majority Caucasian) populations, and *3*. Validating the results using an independent population and different methodology, demonstrating the robustness of the finding.

In this study, we tested a Han Chinese population (n=1003) alongside a smaller validation cohort (n=364) of a Western population, using odors that have unexplained variability in perception – Galaxolide, trans-3-methyl-2-hexenoic acid (3M2H), and aldehydes – as well as a set of odors with previously described associations between perceptual variability and genetic variants.
