## Supplemental Data 2 for "From musk to body odor: decoding olfaction through genetic variation"

### Sheet: Meta Analysis Table
SNP	CHR:BP	Olfactory receptor	Task	Odor	A1_meta	A2_meta	N_meta	Direction_meta	P_meta_dilution2	P_meta_dilution1
rs6591536	11:59211188	OR5A1	Intensity	beta-ionone	a	g	1360	--	1.68e-74	1.87e-67
rs7941591	11:59211265	OR5A1	Intensity	beta-ionone	t	c	1360	++	1.68e-74	1.87e-67
rs1453542	11:59224885	OR4D6	Intensity	beta-ionone	c	g	1360	++	4.17e-42	2.51e-38
rs1453541	11:59225221	OR4D6	Intensity	beta-ionone	t	c	1360	--	3.47e-40	1.44e-37
rs7941190	11:59132798	OR5AN1	Intensity	beta-ionone	c	g	1360	--	2.51e-35	4.11e-31
rs10896964	11:59132882	OR5AN1	Intensity	beta-ionone	a	g	1360	++	3.6e-33	3.54e-29
rs1453541	11:59225221	OR4D6	Intensity	galaxolide	t	c	1360	++	3.25e-29	1.71e-24
rs1453542	11:59224885	OR4D6	Intensity	galaxolide	c	g	1360	--	4.63e-29	1.24e-22
rs1453544	11:59224608	OR4D6	Intensity	beta-ionone	a	g	1360	--	5.17e-28	9.34e-27
rs11605572	11:59210761	OR5A1	Intensity	beta-ionone	c	g	1360	--	1.02e-27	6.54e-27
rs17591107	11:59211421	OR5A1	Intensity	beta-ionone	t	c	1360	++	1.21e-27	1.19e-26
rs6591536	11:59211188	OR5A1	Intensity	galaxolide	a	g	1360	++	9.76e-27	9.2e-23
rs7941591	11:59211265	OR5A1	Intensity	galaxolide	t	c	1360	--	9.76e-27	9.2e-23
rs1453547	11:59189912	OR5A2	Intensity	beta-ionone	a	g	1360	++	1.19e-26	3.83e-25
rs11605572	11:59210761	OR5A1	Intensity	galaxolide	c	g	1360	++	8.16e-21	7.67e-16
rs17591107	11:59211421	OR5A1	Intensity	galaxolide	t	c	1360	--	1.12e-20	2.96e-15
rs1453547	11:59189912	OR5A2	Intensity	galaxolide	a	g	1360	--	1.61e-20	3.95e-15
rs1453544	11:59224608	OR4D6	Intensity	galaxolide	a	g	1360	++	1.96e-20	2.9e-15
rs1453543	11:59224720	OR4D6	Intensity	beta-ionone	a	g	1360	++	5.59e-16	1.09e-13
rs10837814	11:5345128	OR51B2	Intensity	3m2h	a	g	1273	++	2.4e-12	7.4e-16
rs75898556	11:59245593	OR4D10	Intensity	beta-ionone	t	g	1360	++	3.67e-11	1.33e-10
rs7941190	11:59132798	OR5AN1	Intensity	galaxolide	c	g	1360	++	6.62e-10	4.16e-09
rs6591536	11:59211188	OR5A1	Pleasantness	beta-ionone	a	g	1306	--	2.25e-09	NA
rs7941591	11:59211265	OR5A1	Pleasantness	beta-ionone	t	c	1306	++	2.25e-09	NA
rs10896964	11:59132882	OR5AN1	Intensity	galaxolide	a	g	1360	--	7.53e-09	1.06e-08
